# A structure-guided classification framework reveals the diversity and catalytic architecture of BECR ribonuclease

**DOI:** 10.64898/2026.08.28.747851

**Authors:** Kristi Pham, Gianlucca G. Nicastro, Audrey R. Long, L. Aravind, Claus O. Wilke, Robson Francisco de Souza, Ethel Bayer-Santos

**Affiliations:** Department of Molecular Biosciences, College of Natural Sciences, The University of Texas at Austin, Austin, USA; Division of Intramural Research, National Library of Medicine, National Institutes of Health, Bethesda, United States, USA; Department of Integrative Biology, College of Natural Sciences, The University of Texas at Austin, Austin, USA; Departamento de Microbiologia, Instituto de Ciências Biomédicas, Universidade de São Paulo, São Paulo, Brazil

**Keywords:** Biological conflict systems, Ribonuclease toxins, BECR fold, Protein evolution

## Abstract

Microorganisms across all domains of life engage in molecular conflict, deploying toxins to inhibit competitors or respond to biological threats. Among these, ribonuclease toxins are particularly widespread and diverse. A substantial fraction is associated with the BECR fold, a compact α/β architecture that supports RNase activity despite extensive divergence. Although several canonical members are well characterized, many BECR-fold proteins remain difficult to identify because of low sequence similarity, variation in catalytic residues, and structural elaborations that obscure evolutionary relationships. The growing availability of high-confidence protein structure predictions provides an opportunity to reassess this deeply divergent protein landscape. Here, we integrate iterative profile-HMM searches, profile-similarity networks, structural analyses, active-site mapping, and genomic context to examine BECR proteins across the tree of life. Our analysis resolves an expanded BECR-fold landscape comprising canonical BECR and BECR-like superfamilies, refines the organization of canonical BECR proteins and identifies previously unrecognized families. We further validate BECR-Tox2 as a toxin neutralized by a cognate immunity protein and show that its homologs occur in both Menshen-like anti-phage systems and polymorphic toxin loci. Together, these findings expand and clarify the BECR-fold landscape and provide a framework for identifying and interpreting highly divergent proteins of this fold.
