## Supplementary material for "A structure-guided classification framework reveals the diversity and catalytic architecture of BECR ribonuclease": Table S1

### Sheet: Table S1
Table S1. Comprehensive list of all BECR proteins used in this study.
Family Name	Domain	Accession (PDB; AFDB)	PFAM	Conserved Residues	Target	References	Group
BECR-Tox1		A0A417CPW8/26-109		H41, H45, T102	Not Determined	This study	Colicin-like
BECR-Tox3		A0A3C1G575/24-109		K12, Y16, T104	Not Determined	This study	Colicin-like
BECR-Tox5		A0A1V4H847/59-140		H60, H65, Y114, Q136	Not Determined	This study	Colicin-like
CdiA-CT96.154	Domain of unknown function (DUF4258)	D9SFT1	PF14076	H8, R16, T73	Not Determined	Jones et al., 2017; Willet et al., 2016	Colicin-like
CdiA-CTEC3006		6CP8		K204, R260, T330	acceptor stem of deacylated Ile-tRNA-GAU	Gucinski et al., 2019	Colicin-like
CdiA-CTEC869		7VMC		K196, N212, T214, H216, E219, H281	CUG-tRNA-Gln in acceptor stem between C70 and A71 in context of translationally active GTP-EF-Tu-tRNA complexes	Jones et al., 2017; Wang et al., 2022	Colicin-like
CdiA-CTKp342		6CP9		K157, Y160, H170, R174, H200, R252, T255	cleaves acceptor stem of deacylated Ile-tRNA-GAU; requires Ef-Tu and EF-T	Gucinski et al., 2019	Colicin-like
CdiA-CTNC101		5I4Q		K171, Y192, R200, E236, H248, Q250	binds GTP-EF-Tu-aminoacyl-tRNA and cleaves acceptor stem of 5' tRNAs containing quanine discriminator nucloetide; Cleaves tRNAs of Asn, Asp, Glu, Arg, Ser	Michalska et al., 2017	Colicin-like
Colicin D	Colicin D	1V74	PF11429	Q604, K610, H611, S677, W679	Arg-tRNA between position A38 and C39 in the anticodon loop for all 4 isoacceptors due to G36 substrate binding	Tomita et al., 2000; Ogawa et al., 2020	Colicin-like
Colicin E5	Colicin E5 ribonuclease domain	2DFX	PF12106	K25, R33, Y81, S95, D105, R107	Targets anticodon loop of TyrGUA, HisGUG, AsnGUU, AspGUC between positions G34 and U35; hydrolyzed tRNAs on 3' side of nucleotide; cleaved between Q and U on 3' fixes GU bases by mimicking base stacking and Watson-Crick type codon-anticodon interaction	Inoue-Ito et al., 2012; Ogawa et al., 1999; Ogawa et al., 2006	Colicin-like
ColicinD.2		A0A212J498/361-466		K372, H376, T448	Not Determined	This study	Colicin-like
MuF-like	Phage MuF-C-terminal domain	A0A096XES0	PF18819	H441, S464, D476, S505, Y507	Not Determined	Iyer et al., 2017	Colicin-like
Ntox19		A0A5E7QDQ0		H20, E63, H74	Not Determined	Zhang et al., 2012	Colicin-like
Ntox35	Bacterial toxin 35	A0A1H3F8X0	PF15534	H107, H113, T175	Not Determined	Zhang et al., 2012	Colicin-like
Ntox35.2		A0A841I6D6/55-140		H59, H68, T137	Not Determined	This study	Colicin-like
Ntox49		A0A7H0VXI5		H7, N56, T63	Not Determined	Zhang et al., 2012	Colicin-like
Ntox49.2		A0A838VH86/3-98	PF14076	H10, R14, R18, T90	Not Determined	This study	Colicin-like
Ntox49.3		A0A1F7XZ82/1-77	PF14076	H8, R15, T73	Not Determined	This study	Colicin-like
Ntox49.4		D2UA17/34-105	PF14076	H37, R45, R49, T103	Not Determined	This study	Colicin-like
Ntox49.5		A0A268EH04/4-75	PF14076	H8, R16, R21, T70	Not Determined	This study	Colicin-like
PBECR1	Phage-Barnase-EndoU-ColicinE5/D-RelE like nuclease1	A0A268TZF4	PF18809	H325, S394	Not Determined	Iyer et al., 2017	Colicin-like
PBECR2	phage-Barnase-EndoU-ColicinE5/D-RelE like nuclease2	A0AA37QM98	PF18810	H441, S464, D476, H490, S505, Y507	Not Determined	Iyer et al., 2017	Colicin-like
PBECR3	Phage-Barnase-EndoU-ColicinE5/D-RelE like nuclease3	A0A343JBS1	PF18812	H39, H44, D68, K86, T109	Not Determined	Iyer et al., 2017	Colicin-like
PBECR3.2		A0A4U8UI43		H39, H43, S101	Not Determined	This study	Colicin-like
PBECR4	Phage-Barnase-EndoU-ColicinE5/D-RelE like nuclease4	A0A417QTL2	PF18813	H55, K97, E128, T152	Not Determined	Iyer et al., 2017	Colicin-like
PBECR4.2		A0A2V2DIW2/24-231		H59, R130, T194	Not Determined	This study	Colicin-like
BrnT	Ribonuclease toxin, BrnT, of type II toxin-antitoxin system	3U97, I4B9V8	PF04365	D6, H17, R41, R72, E78	Not Determined	Heaton et al., 2012	RelE-like
BrnT.2		A0A1J5E5S5/12-94		H23, E28, T88	Not Determined	This study	RelE-like
BrnT.3		A0A8J2XEI7/6-86		K10, R18, S21, Q49, T76, R81	Not Determined	This study	RelE-like
gp49 (HigB1)	Phage derived protein Gp49-like (DUF891)	7AWK, Q2RNU1	PF05973	E66, R77, K99	surfaces of alpha-helices interact with 16S rRNA to correctly position protein into ribosomal A-site; cleaves between 2nd and 3rd codon of mRNA within A-site ribosome with preferenve for adenosine at third position	Mansour et al., 2022	RelE-like
HigB	HigB_toxin, RelE-like toxic component of a toxin-antitoxin system	5IFG	PF09907	R66, H86, Y89	associated with the 50S and 30S to target mRNA; tmRNA cleavage; associates with 50S and mediates translation dependent mRNA cleave at A rich sites	Schureck et al., 2015; Schureck et al., 2016	RelE-like
HigB-like	RelE-like toxin of type II toxin-antitoxin system HigB	4PX8	PF05015	R74, Y92, H93	mRNA	Gerdes 2025	RelE-like
MqsR	Motility quorum-sensing regulator, toxin of MqsA	3HI2	PF15723	D69, Y71, Y81, K83, S94	16s rRNA at ACA site upstream of anti-Shine Dalgarno sequence and helix 45 and 23S rRNA within helix 45	Gerdes 2025, Yu et al., 2022; Mets et al., 2016;	RelE-like
MqsR.2		A0A9X7T5T6/9-113		Y94, K96, S110, H112	Not Determined	This study	RelE-like
MqsR.3		A0A953XSG8/28-147		T54, D60, D73, D106, Y108, Y127, K129, S144, H146	Not Determined	This study	RelE-like
ParE	ParE toxin of type II toxin-antitoxin system, parDE	1WMI	PF05016	H50, D61, H88	mRNA	Gerdes 2025; Yuan et al., 2011	RelE-like
ParE-like	ParE-like toxin of type II bacterial toxin-antitoxin system	A0A0L6U2N9	PF15781	D60. Y72, R91, Y97	mRNA	Gerdes 2025	RelE-like
ParE.2		A0A0C1YHU8		E14, R68, Y80, H92	Not Determined	This study	RelE-like
ParE.3		A0A938YUV1/10-122		R91, Y94	Not Determined	This study	RelE-like
RegB	T4-page Endoribonuclease RegB	2HX6	PF10715	A48, D51, R103, E105, T107, T116	GGAG sequences in translation initiation sites; structural similairty to YoeB	Neubauer et al., 2009; Odaert et al., 2007	RelE-like
RelE (Escheria coli)		4FXI		K33, K35, K52, R61, R81, Y87	mRNA in ribosome A site	Neubauer et al., 2009; Griffin et al., 2013	RelE-like
RelE (Methanococcus jannaschii)	RelE toxin of RelE / RelB toxin-antitoxin system	3BPQ, A0A917YVE8	PF06296	K44, R46, R59, K78	mRNA in ribosome A site	Francuski and Saenger 2009;	RelE-like
YafO	Toxin YafO, type II toxin-antitoxin system	A0A3E0TU91	PF13957	H61, H63, Y88, H109	cleavage 11-13 bp downstream of AUG start codon at 3' region of mRNA region protected by binding of 70S ribosome	Choi et al., 2017; Zhang et al., 2009	RelE-like
YafQ	Bacterial toxin of type II toxin-antitoxin system, YafQ	4LS4	PF15738	H50, H63, D67, H87	cleaves mRNA at AAA lysine codons followed by either in A or G in the subsequent codon through 50S association in the ribosome; affinity for A site	Prysak et al., 2009; Maehigashi et al., 2015	RelE-like
YhaV	Toxin with endonuclease activity, of toxin-antitoxin system Pfam entry	A0A1Y2R202	PF11663	R93, R101, R125, D132, Y134	No sequence specificity, binds to 50s subunit and 70S ribosome, cleaves mRNA with no sequence specifity mainly after the 3rd base of a codon (between codons)	Gerdes et al., 2025; Choi et al., 2017	RelE-like
YoeB	YoeB-like toxin of bacterial type II toxin-antitoxin system	2A6Q	PF06769	E46, R65, H83, Y84	cleaves ribosome bound mRNA right after initiation codon between the 2nd and 3rd nuclotide in the A-site resulting in a 3' phosphate end; bound to 50S and 70S	Feng et al., 2013; Christensen-Dalsgaard and Gerdes 2008; Zhang et al; 2009	RelE-like
XendoU	Endoribonuclease XendoU	2C1W	PF09412	E161, H162, E167, H178, K224, S229, T278,Y280	ssRNA; 3' UMP, uridine sequences	Renzi et al., 2006	EndoU-like
BC0920		Q813X6		H428, H444, K470, T487, S540, F542, P543	Not Determined	Michalska et al., 2018; Holberger et al., 2013	EndoU-like
EndoU (CdiA-CT STECO31)	Bacterial EndoU nuclease	5HKQ, F2JKK1	PF14436	H187, H204, T262, S328, H321, P322	most efficient cleavage of Glu-tRNA-UUC in the anticodon loop between C37 and A38	Michalska et al., 2018	EndoU-like
EndoU.3		A0A1V2YJU1/87-263		K118, H122, R180, K192, T259	Not Determined	This Study	EndoU-like
EndoU.4		UPI002E2B26D7/3346-3476		H12, N36, R115, R129	Not Determined	This study	EndoU-like
STox_60		WP_029789863.1 (pred)		H14, K23, F26, P27, S81, P84	Not Determined	Nicastro et al., 2025	EndoU-like
XendoU.2		A0A1Z4JKT7/153-292		E161, H162, E167, H178, S229, T278	Not Determined	This study	EndoU-like
CdiA-CTYkris	Bacterial CdiA-CT RNAse A domain	5E3E	PF18431	H170, H175, R186, S196, A204, T275, P279	16s and 23s rRNA; tRNA	Batot et al., 2017	RNase A-like
Ntox41		A0A0E0USU5		H366, R370, H371, T450, P453	Not Determined	This study	RNase A-like
Ntox41.2		A0A1Q4EYU6/296-415		H307, H317, T411	Not Determined	This study	RNase A-like
Ntox50	Bacterial toxin 50	8HHJ, A0AAF0CX04	PF15542	Q46, H49, S59, T111, H117, K120, H124, P127	Not Determined	Zhang et al., 2012; Jamet et al., 2015	RNase A-like
Ntox50.2		A0A2G6EE91/995-1085; A0A923PG45		Q419, H424, T491, S503	Not Determined	This study	RNase A-like
RNase A	Pancreatic ribonuclease	4WYN	PF00074	Q11, H12, K41, H119	ssRNA; Pyrimidine rich RNA	Martin et al., 1987; Goo and Cho 2013; Cuchillo et al., 2011; Mushegian et al., 2020	RNase A-like
RNaseA.2		A0A3B1IEH8/5-155		H44, Q73, T74, S102, H152	Not Determined	This study	RNase A-like
BECR-like-Tox1	HNH/Endo VII superfamily nuclease toxins Pfam entry	U2R0G2	PF15657	H389, H404, N406, H424	Not Determined	Zhang et al., 2011	BECR-like
BECR-like-Tox1.2		A0A1N7BT64/14-121		R30, T36, S37, H77, H81, E93, H96, Y97, H104	Not Determined	This study	BECR-like
Ntox36		B2KBJ9		N247, Y288, R291, T302, E304, K313	Not Determined	Zhang et al., 2012	BECR-like
Ntox47	Bacterial toxin 47	A0A081NGI3	PF15540	A397, E425, D437, H458	Not determined	Zhang et al., 2012	BECR-like
Ntox47.st1		A0A740SFH9		E73, D85, H97	Not Determined	Nicastro et al., 2026	BECR-like
Ntox47.st2		A0A747XMS3		R244, E246, D248 H254, N256	Not Determined	Nicastro et al., 2026	BECR-like
Ntox7		A0A5J5FSA8		R356, K361, Q378, N380, N393, H395	Not Determined	Zhang et al., 2012	BECR-like
Ntox7.2		A0A369YFT7/91-191		S136, R144, H166, E170, N186, H188	Not Determined	This study	BECR-like
Ntox7.3		A0A7Y4YHE2/254-329		R292, D294, H304	Not Determined	This study	BECR-like
STox_11.3		A0A939KTB7/12-96		H66, Y72, Y78, K80, S83	Not Determined	This study	BECR-like
STox_11		A0A4V1G7W5		H281, D297, H310, Y314, K316, R331	Not Determined	Nicastro et al., 2026	BECR-like
STox_11.2		A0A7X0PHU6/755-841		E812, H814, H820, Y824, K826, K836	Not Determined	This study	BECR-like
Stox_2		WP_212722943.1 (pred)		H78, H94, H98, H101	Not Determined	Nicastro et al., 2026	BECR-like
STox_32		UPI00217D55C6 (pred)		H79, H89, K91, K93	Not Determined	Nicastro et al., 2026	BECR-like
STox_39		A0A5T2NHZ2		R302, S305, T311, E313, R324, Y325	Not Determined	Nicastro et al., 2026	BECR-like
STox_39.2		A0A937AZC2/221-324		R293, T298, D310, R320, H322	Not determined	This study	BECR-like
STox_57		A0A3S4HEL1		H66, D69, H73, Y95	Not Determined	Nicastro et al., 2026	BECR-like
STox_58		A0A5X8N7M2		H70, H78	Not Determined	Nicastro et al., 2026	BECR-like
STox_59		A0A6X8NAU9		D49, H52, H56	Not Determined	Nicastro et al., 2026	BECR-like
STox_6		A0A748UZW8		Y292, H309, N311, H320	Not Determined	Nicastro et al., 2026	BECR-like
YeeF		O31506		H581, N595, N604, E614, PP644	Not Determined	Holberger et al., 2013	BECR-like
Barnase	ribonuclease	1B20	PF00545	K27, R87, H102	3' GMP, dinucleotide substrates	Meiering et al., 1993	Barnase-like
Tox-Ribonuclease		A0A744A5J7		T54, R63, R67, H83, Y84	Not Determined	Nicastro et al., 2026	Barnase-like
STox_1		WP_078701610.1 (pred)		H83, H99, K101, H116	Not Determined	Nicastro et al., 2026	BECR-like
STox_3		A0A3Z2V253		D895, H908, H916, H921, N923	Not Determined	Nicastro et al., 2026	BECR-like
STox_4		A0A3Y4H1N0		R66, D68, H81, H93	Not Determined	Nicastro et al., 2026	BECR-like
STox_4.2		A0A7V8VAQ0/424-529		Y79, H480, D482, H515, Q517	Not Determined	This resource	BECR-like
STox_55		WP_117405990.1 (pred)		E95, H97, E103, D108. H111, K113, H122	Not Determined	Nicastro et al., 2026	BECR-like
RNase T2	Ribonuclease T2 family	2EA1	PF00445	H55, W58, E129, K132, H133	ssRNA	Li et al., 2022	RNase T2-like
BECR-Tox2		A0A352X7W3		K28, H29, H83	Not Determined	This study	Other BECRs
BECR-Tox4		A0A1F9Y1D8/25-92		S27, H29, R33, R37, S95, T98	Not Determined	This study	Other BECRs
CdiA-CTECL	Novel toxin 21	4NTQ	PF15526	D203, D205, H207, K214	cleaves 16S rRNA between A1493 and G1494; E517 general base that subtracts proton from 2' OH of 16s rRNA A1493l occupies A site	Beck et al., 2014	Other BECRs
Colicin E3	DNase/tRNase domain of colicin-like bacteriocin	1E44	PF12639	D510, H513, E517, R545	cleaves 16S rRNA between A1493 and G1494	Carr et al., 2000; Walker et al., 2004; Lancaster et al., 2008; Ng et al., 2010	Other BECRs
Ntox18		A0A3V9Z3J0		Y14, H20, P22, H78	Not Determined	This study	Other BECRs
Ntox18.st2		A0A7T8FFU2		Y6, N8, H12, P32, H79	Not Determined	Zhang et al., 2012	Other BECRs
PBECR5	Phage-Barnase-EndoU-ColicinE5/D-RelE like nuclease5	A0A2X1UMD7	PF18814		Not Determined	Iyer et al., 2017	Other BECRs
RNase T1	ribonuclease	1B2M	PF00545	H40, E58, R77, H92	ssRNA; 3' GMP	Loverix and Steyaert 2001; Yoshida 2001; Takebe et al., 2024	Other BECRs
RNaseT1.2		A0A0B1NYA6/248-361		Y283, D347, R359	Not Determined	This study	Other BECRs
RNaseT1.3		A0A9W9CSS5/15-176		E102, R151, H167	Not Determined	This study	Other BECRs
Sarcin	ribonuclease	1DE3	PF00545	H50, E96, R121, H137	Targets the Sarcin-ricin loop of the 23S rRNA preventing Ef-Tu from binding	Zhang et al., 2012; Lacadena et al., 1999	Other BECRs
STox_37		A0A1M6MZG2		K369, Y371, H385, Y386, K398, S404	Not Determined	Nicastro et al., 2026	Other BECRs
